# Conserved human effector Treg signature is reflected in transcriptomic and epigenetic landscape

**DOI:** 10.1101/2020.09.30.319962

**Authors:** Gerdien Mijnheer, Lisanne Lutter, Michal Mokry, Marlot van der Wal, Veerle Fleskens, Rianne Scholman, Aridaman Pandit, Weiyang Tao, Mark Wekking, Stephin Vervoort, Ceri Roberts, Alessandra Petrelli, Janneke G.C. Peeters, Marthe Knijff, Sytze de Roock, Sebastiaan Vastert, Leonie S. Taams, Jorg van Loosdregt, Femke van Wijk

**Author notes:** Shared position (Gerdien Mijnheer, Lisanne Lutter, Jorg van Loosdregt, Femke van Wijk). Corresponding author: Femke van Wijk, PhD, Center for Translational Immunology, Wilhelmina Children’s Hospital, University Medical Center Utrecht, Lundlaan 6, 3584 EA Utrecht.

## Abstract

Treg are critical regulators of immune homeostasis, and increasing evidence demonstrates that environment-driven Treg differentiation into effector (e)Treg is crucial for optimal functioning. However, human Treg programming under inflammatory conditions remains poorly understood. Here, we combine transcriptional and epigenetic profiling to identify the human eTreg core signature. Functional autoimmune inflammation-derived Treg display a unique transcriptional profile characterized by upregulation of both a core Treg (FOXP3, CTLA-4, TIGIT) and effector program (GITR, BLIMP-1, BATF). We identified a specific human eTreg signature that includes the vitamin D receptor (VDR) as predicted key-regulator in eTreg differentiation. H3K27ac/H3K4me1 occupancy revealed pronounced changes in the (super-)enhancer landscape, including enrichment of the binding motif for VDR and BATF. The observed Treg profile showed striking overlap with tumor-infiltrating Treg. Our data demonstrate that human inflammation-derived Treg acquire a specific eTreg profile guided by epigenetic changes. The core eTreg profile is conserved, and fine-tuned by environment-specific adaptations.
