## Supplementary material for "Conserved human effector Treg signature is reflected in transcriptomic and epigenetic landscape": Sub table 3

### Sheet: RegEnrich output
Key-regulators comparing JIA SF Treg versus PB adult Treg, sorted on RegEnrich score
Gene symbol	ID	-log10(p value differential analysis)	-log10(p value enrichment analysis)	log2 fold change	RegEnrich score
LEF1	NM_001166119	30.384	152.492	-1.78141	2
TCF7	NM_201632	18.8125	144.31	-2.41029	1.5655
JUN	NM_002228	14.7144	107.953	-2.1197	1.19221
ENO1	NM_001428	11.0894	125.27	1.58415	1.18646
VDR	NM_000376	17.8508	74.3136	2.53374	1.07483
THRAP3	NM_005119	5.67572	132.386	0.675479	1.05495
SPEN	NM_015001	5.20761	125.349	-0.632286	0.993401
POU6F1	NM_002702	13.1599	68.2165	-1.59578	0.880464
ARID1A	NM_006015	3.31151	109.311	-0.44081	0.825819
NR3C2	NM_001166104	9.61083	74.5827	-2.57528	0.805405
HDAC5	NM_001015053	18.1308	31.1335	-1.54706	0.800885
UBP1	NM_001128161	4.29843	96.4355	-0.532785	0.773868
GFI1	NM_005263	8.21538	72.4045	1.35569	0.745194
BHLHE40	NM_003670	12.9136	48.2217	2.62294	0.741239
WWP1	NM_007013	4.08672	86.7179	-0.57175	0.703175
DNMT3A	NM_153759	4.32422	85.1396	-0.831806	0.700641
BTG2	NM_006763	3.88208	85.8173	-0.806955	0.690534
SREBF1	NM_001005291	15.6716	26.6341	1.52494	0.690444
MAPK13	NM_002754	4.52578	82.2726	-0.628808	0.688475
ZNF238	NM_205768	6.03858	73.9662	-1.5599	0.683792
CREB1	NM_004379	4.5784	80.8723	-0.586756	0.681024
HIVEP2	NM_006734	6.46597	70.2912	-1.03166	0.673759
STAT3	NM_139276	16.0424	21.746	1.04998	0.670592
MCM6	NM_005915	8.73518	53.2004	1.1358	0.636366
PTTG1	NM_004219	5.3019	68.1223	1.20806	0.621224
EEF1A1	NM_001402	3.93164	73.4233	-0.83871	0.610889
EIF2AK2	NM_001135651	5.27737	63.8071	1.17126	0.592119
MAF	NM_001031804	12.4584	27.6221	1.32264	0.59117
APBB1	NM_145689	4.5157	67.3304	-0.598418	0.590155
SSBP2	NM_012446	5.10902	60.9855	-1.46583	0.568075
SRRM1	NM_005839	1.99858	76.3884	-0.39125	0.566712
BAZ2B	NM_013450	3.25126	69.6167	-0.944952	0.563533
RBPJ	NM_005349	7.42481	48.216	1.4075	0.560553
UIMC1	NM_016290	2.89783	69.7304	-0.578775	0.552647
STAT4	NM_003151	5.9393	54.0034	1.09448	0.549614
BTF3	NM_001207	2.49666	71.0261	-0.557144	0.54794
NR4A2	NM_006186	4.56703	59.6429	-1.97837	0.541433
ZNF282	NM_003575	11.1555	26.1867	1.43176	0.538876
TBX21	NM_013351	12.4737	18.9889	1.49763	0.535057
ARID1B	NM_017519	4.1343	60.2698	-0.648205	0.531302
GTF2E1	NM_005513	3.84011	59.7816	0.903538	0.518417
LASS2	NM_022075	3.4862	60.7881	0.615447	0.51337
BACH2	NM_021813	4.75696	49.1805	-1.4964	0.479074
VHL	NM_000551	2.36907	60.1275	-0.568253	0.472271
TSG101	NM_006292	5.68403	42.6269	0.88787	0.466609
NFE2L3	NM_004289	6.81816	35.231	1.26439	0.455435
RERE	NM_012102	2.39128	56.2952	-0.572338	0.447871
JUNB	NM_002229	9.13312	21.4778	-1.85605	0.441435
FOXP4	NM_138457	2.98109	51.6759	0.640656	0.43699
NFYA	NM_002505	3.7155	47.4457	-0.592086	0.433421
ATM	NM_000051	5.24949	39.3379	-0.970837	0.430739
SCMH1	NM_001031694	1.52469	56.7413	-0.416738	0.422275
PHB2	NM_001144831	1.91002	54.7264	-0.366324	0.421744
TRIM33	NM_015906	1.47069	56.5597	-0.384818	0.419307
BLZF1	NM_003666	2.11618	53.2502	0.784599	0.418848
ZFP36L1	NM_004926	5.32975	35.886	-0.785971	0.410744
MAPK11	NM_002751	10.1752	11.3796	1.811	0.409511
KLF7	NM_003709	5.45967	34.7603	-1.44618	0.407637
MLLT10	NM_004641	3.9502	41.7758	-0.688247	0.403963
FXR1	NM_001013438	1.21107	55.2528	-0.2848	0.402192
HSF1	NM_005526	1.30511	54.7108	-0.293629	0.401733
EPC1	NM_025209	6.8041	27.0899	-1.00482	0.401585
FOS	NM_005252	8.10182	20.1813	-1.87725	0.398991
ELF2	NM_006874	1.57137	52.6849	-0.49185	0.397211
MYST3	NM_001099413	2.57158	47.6395	-0.504061	0.397043
PMS1	NM_000534	1.49109	52.3448	-0.526558	0.392338
THRA	NM_199334	8.07572	18.5448	-1.15105	0.3874
CRTC1	NM_015321	7.22915	22.7316	-0.961988	0.386994
TAF10	NM_006284	1.23894	52.432	-0.278531	0.384611
TRRAP	NM_003496	1.43498	50.7926	-0.298767	0.380312
MED7	NM_001100816	2.01488	47.8559	0.827109	0.38014
FOSB	NM_006732	7.61083	19.6117	-2.46026	0.379096
BATF	NM_006399	6.63451	23.0355	1.55738	0.369416
ZRANB2	NM_005455	1.2022	50.2244	-0.288958	0.368925
AFF1	NM_005935	1.90475	46.0957	-0.448673	0.364972
NSD1	NM_172349	1.89456	46.049	-0.417716	0.364331
IFI16	NM_005531	4.62893	31.1927	0.857248	0.356901
RNF14	NM_183398	2.24358	42.7369	0.565612	0.354098
DDIT3	NM_004083	4.09474	33.2335	-1.16077	0.352703
LIMD1	NM_014240	2.74214	39.9009	0.644993	0.351909
CREB3L2	NM_194071	5.93181	23.1955	1.15398	0.347338
FOXP3	NM_001114377	7.64975	14.5222	1.17827	0.347002
BCL11B	NM_138576	4.9431	26.8808	-0.788073	0.338964
KLF3	NM_016531	3.14884	35.6329	-1.02391	0.337306
ARID4B	NM_016374	1.42861	43.6659	-0.417303	0.333368
HDGF	NM_001126051	1.34414	43.8481	0.343953	0.331783
TRIM24	NM_015905	1.64549	41.9459	-0.380323	0.329226
POU2AF1	NM_006235	5.36251	22.6203	-1.42084	0.324829
SMAD3	NM_001145103	3.68937	30.499	-1.08216	0.321429
ZBTB25	NM_006977	5.00524	23.8363	-0.842383	0.321044
SSBP3	NM_001009955	1.18791	41.5533	-0.36463	0.311592
MED20	NM_004275	3.53287	29.5264	1.24272	0.3099
FOXO3	NM_201559	3.30068	30.4191	-0.608183	0.308112
EP400	NM_015409	2.90983	32.3667	-0.442255	0.30802
RBL2	NM_005611	4.73518	22.4865	-0.674863	0.303305
RBBP4	NM_001135256	1.26338	39.3081	0.25651	0.299352
CREG1	NM_003851	2.64492	31.9325	-0.828022	0.296454
HIVEP3	NM_024503	2.9942	29.9628	0.690863	0.295033
MDM4	NM_002393	2.50546	31.6201	-0.656192	0.289816
ZEB1	NM_030751	2.73257	30.0421	-0.646435	0.286942
KLF12	NM_007249	3.05379	28.1712	-0.696558	0.285245
MAX	NM_002382	1.23056	36.3349	-0.278409	0.278775
SRCAP	NM_006662	1.77728	33.1875	-0.279355	0.276128
GTF2A1	NM_201595	2.28082	30.0847	0.513856	0.272354
HTATIP2	NM_006410	2.98392	26.5292	0.79354	0.272178
PIAS1	NM_016166	2.25641	29.7029	-0.469895	0.269046
MED8	NM_052877	1.3964	33.9493	0.511391	0.268589
NFX1	NM_147134	1.41144	33.8531	-0.414315	0.268453
KDM4C	NM_015061	3.25706	24.1471	-0.5444	0.265547
CUX1	NM_181552	2.88808	25.5966	-0.806971	0.262908
HSBP1	NM_001537	4.96658	14.4794	0.922776	0.258412
PPARD	NM_006238	3.56328	21.081	-0.651033	0.255519
SKIL	NM_005414	3.06166	23.4901	1.23243	0.254807
ZNF263	NM_005741	1.87451	29.3477	-0.463644	0.254148
FOXP1	NM_001012505	4.20066	17.1817	-1.18799	0.250925
TRIM21	NM_003141	2.90041	23.6282	0.725036	0.250406
NFRKB	NM_001143835	1.59288	30.0847	-0.469491	0.249712
MPHOSPH8	NM_017520	5.63451	9.27746	-0.910853	0.246282
RSF1	NM_016578	1.88873	27.6648	-0.44752	0.243581
BCL3	NM_005178	6.19044	5.85829	1.56704	0.242157
POLR2B	NM_000938	1.72785	28.1515	0.376842	0.241477
CBX3	NM_007276	1.57895	28.2686	0.410583	0.237344
TCF3	NM_001136139	4.0048	15.9389	-0.595018	0.236329
ZBTB48	NM_005341	1.23271	29.5629	-0.458914	0.234437
PRDM2	NM_012231	1.71401	26.8897	-0.445504	0.232747
SMARCD3	NM_003078	2.05034	24.6098	-1.05283	0.228865
NFKBIZ	NM_031419	3.97716	14.2117	-0.88011	0.224092
PHF21A	NM_001101802	1.86654	24.6472	-0.450126	0.223061
SERTAD2	NM_014755	2.64976	20.5242	-0.673902	0.221801
PHF10	NM_133325	0.889878	28.8921	-0.265894	0.218755
SIRT1	NM_001142498	2.27751	21.7605	-0.630877	0.217657
SMURF2	NM_022739	3.76854	13.5664	-0.905864	0.212995
ZNF655	NM_001009960	3.05861	16.8967	-0.650191	0.211469
DMAP1	NM_001034024	1.27509	25.5017	-0.38544	0.209199
ZNF410	NM_021188	1.74288	22.6915	0.391959	0.206166
MED4	NM_014166	1.48658	23.9343	0.334642	0.205881
CREM	NM_001881	2.44091	18.8632	1.11821	0.204035
PML	NM_033246	1.68879	22.2434	0.431965	0.201448
ERCC6	NM_000124	1.8218	21.5469	-0.703931	0.201258
ZNF174	NM_003450	2.33146	18.8417	0.624907	0.200292
ZNF354A	NM_005649	2.33838	18.6228	-0.697628	0.199084
LOC729991-MEF2B	NM_005919	3.27755	13.566	-0.81179	0.196833
ARHGEF12	NM_015313	3.73824	10.8745	0.943044	0.194345
TRIP13	NM_004237	2.48961	17.1367	1.11987	0.194316
GABPB1	NM_005254	3.64645	10.5739	0.774984	0.189353
POU2F1	NM_002697	0.648205	25.5726	-0.252085	0.189032
MAF1	NM_032272	1.01507	23.6902	-0.267864	0.188762
TAF1L	NM_153809	2.19238	17.7425	-0.593612	0.188506
NR1D1	NM_021724	3.35275	11.9143	-0.794913	0.188476
CHD8	NM_020920	0.667463	25.3036	-0.158343	0.187902
ZNF408	NM_024741	1.56703	20.7005	0.459783	0.187323
ZDHHC16	NM_198043	2.05519	18.0155	0.622858	0.185781
TRPS1	NM_014112	4.14086	6.97682	1.33634	0.182036
SF1	NM_201995	2.23372	16.5062	-0.536812	0.18176
CREBBP	NM_004380	3.79756	8.58728	-0.672598	0.181299
ZNF75A	NM_153028	2.21046	15.697	-0.797277	0.175687
ERCC3	NM_000122	0.955005	21.9021	-0.298021	0.175059
ETV7	NM_016135	2.5662	13.6097	1.4916	0.173708
ZBTB6	NM_006626	2.64052	13.1535	0.862504	0.173162
HNRNPAB	NM_031266	2.09587	15.6452	0.515866	0.171576
ABTB1	NM_032548	3.76273	7.21347	-0.716421	0.171143
TLE2	NM_001144761	3.51429	8.27391	-1.30487	0.169921
CITED2	NM_006079	2.09567	15.3785	-0.640004	0.169821
POLR1D	NM_015972	2.09153	15.3724	-0.462372	0.169645
NFATC1	NM_172390	3.24091	9.53103	-0.532355	0.169167
SPI1	NM_001080547	4.61618	2.57863	-2.10095	0.168838
MYCBP	NM_012333	1.12306	20.0309	0.363321	0.16832
POLR1A	NM_015425	1.10893	19.9008	0.355975	0.167001
TNFAIP3	NM_006290	2.26086	13.8638	-0.744806	0.165324
BCLAF1	NM_014739	1.58153	17.2047	-0.464163	0.164875
MLXIP	NM_014938	4.98716	0.00386501	-0.875993	0.164163
ZNF91	NM_003430	3.57002	6.89329	-0.723018	0.162701
ANKZF1	NM_001042410	2.03354	14.5981	-0.819003	0.162658
SOS1	NM_005633	3.76455	5.61425	-0.748155	0.160716
TFAP2E	NM_178548	1.83496	15.1215	-1.03905	0.159555
STAT6	NM_003153	2.41796	12.0552	-0.508025	0.158635
POLR1E	NM_022490	1.69815	15.3059	-0.55766	0.156262
ASH1L	NM_018489	1.06595	18.4029	-0.360506	0.155764
TFDP1	NM_007111	2.02915	13.4842	0.524023	0.155209
TCOF1	NM_001135244	1.43131	16.1482	-0.437002	0.153003
RUVBL1	NM_003707	1.24662	16.9272	0.359432	0.152032
CEP110	NM_007018	2.48139	10.5457	-0.816535	0.150823
UBTF	NM_001076684	1.44834	15.6023	-0.257994	0.149983
ZHX2	NM_014943	2.04436	12.5565	-0.514368	0.149626
DDX5	NM_004396	3.50666	5.11858	-0.509688	0.148978
DDB1	NM_001923	2.04496	12.4026	0.485299	0.148637
SREBF2	NM_004599	4.20621	1.40113	0.600598	0.147623
LMO4	NM_006769	2.7678	8.53351	1.02707	0.147054
UHRF1	NM_001048201	3.50845	4.38743	1.0336	0.144242
ZNF341	NM_032819	2.51258	9.07326	-0.723379	0.142194
NF1	NM_001042492	2.9086	6.89329	-0.521076	0.140932
LDB1	NM_001113407	1.54282	13.6427	-0.328529	0.140243
SLA2	NM_175077	3.6393	2.99703	0.668833	0.13943
MEN1	NM_000244	0.832352	16.845	-0.199974	0.137859
POLR2J	NM_006234	0.48879	18.3398	-0.169777	0.136355
TRIB3	NM_021158	2.52486	8.09664	0.966213	0.136194
CLOCK	NM_004898	3.08327	4.9048	-0.943762	0.133641
MTA1	NM_004689	4.04915	0.00424762	-0.67939	0.133293
SMAD7	NM_005904	3.49628	2.32048	0.726367	0.130287
H1F0	NM_005318	2.7759	5.85829	1.18689	0.129778
ZNF276	NM_001113525	3.93939	0.00542095	-0.828985	0.129689
DEDD2	NM_133328	1.30741	12.8181	-0.292944	0.127087
E4F1	NM_004424	1.72761	10.5223	-0.478614	0.125862
ZNFX1	NM_021035	2.51285	6.42141	0.474373	0.124813
HDAC7	NM_015401	3.6867	0.448421	-0.548193	0.124277
PHF12	NM_020889	2.93619	4.18792	-0.628497	0.124099
PSIP1	NM_021144	2.99652	3.87138	-0.535895	0.124009
RFXAP	NM_000538	0.699365	15.3863	0.366153	0.123917
SNAPC2	NM_003083	2.34319	6.90258	0.700875	0.122384
SUPT5H	NM_003169	0.956661	13.7076	-0.240508	0.121377
CALCOCO1	NM_020898	1.52062	10.8502	-0.466452	0.1212
TFE3	NM_006521	2.97073	3.45148	0.450559	0.120406
KLF9	NM_001206	2.33757	6.45843	-0.799597	0.119287
RAD51	NM_001164269	2.18115	7.23611	1.02105	0.119239
DRAP1	NM_006442	1.3462	10.8745	0.400953	0.115618
ZFP36	NM_003407	2.26718	6.10289	-0.676625	0.114638
ZMYND11	NM_006624	1.60698	9.28873	-0.383855	0.113802
MED31	NM_016060	1.19327	11.2435	0.584231	0.113005
FLJ10038	NR_026891	2.80145	2.88116	-0.826242	0.111095
CITED4	NM_133467	1.22023	10.7487	-0.648622	0.110647
BRF1	NM_001519	0.68743	13.3558	-0.216591	0.110209
DMTF1	NM_001142327	1.20393	10.7567	-0.508893	0.110164
ZNF675	NM_138330	1.29132	10.2604	-0.449744	0.109785
THAP7	NM_030573	2.19866	5.66271	-0.547912	0.109497
SAFB2	NM_014649	0.86785	12.2507	-0.194834	0.108899
TBL1X	NM_005647	1.79796	7.58089	0.450627	0.108888
HNRNPUL1	NM_007040	0.754003	12.7154	-0.205067	0.1082
POLR2K	NM_005034	1.15533	10.6414	0.374532	0.107808
ZNF274	NM_133502	1.5123	8.82368	-0.461237	0.107636
FOXK1	NM_001037165	1.20319	10.2604	-0.370587	0.106885
PA2G4	NM_006191	1.95272	6.47343	0.407976	0.106719
CREBZF	NM_001039618	1.28807	9.80817	-0.651413	0.106712
PATZ1	NM_032051	2.17034	5.16358	-0.681655	0.105292
HIST2H2BE	NM_003528	2.53517	3.29182	-0.929393	0.105024
STAT5B	NM_012448	2.09571	5.46729	-0.387994	0.104827
MYST4	NM_012330	1.54112	8.12765	-0.513178	0.10402
SCAF1	NM_021228	2.98591	0.482848	0.513521	0.101439
ZNF589	NM_016089	1.00521	10.3299	-0.412765	0.100825
RREB1	NM_001003698	1.67024	6.71759	-0.521429	0.0990233
RBM39	NM_004902	2.94981	0.224001	-0.676875	0.0985532
PNN	NM_002687	1.35245	8.10752	-0.559446	0.0976789
BTAF1	NM_003972	0.982733	9.92822	-0.386779	0.0974503
PWP1	NM_007062	1.12868	9.0036	0.341199	0.0961904
TADA3	NM_133480	1.00454	9.60495	0.264651	0.0960483
MED17	NM_004268	0.568208	11.7036	-0.20908	0.0954496
PRPF4B	NM_003913	0.919473	9.80817	-0.388725	0.0945811
ZNF451	NM_001031623	0.584129	11.4837	-0.193682	0.0945322
POLR2L	NM_021128	1.13214	8.59643	0.370668	0.0936342
ZNF76	NM_003427	2.77594	0.115433	-0.68416	0.0921188
RBMX	NM_002139	1.45254	6.657	-0.339269	0.0914608
SFRS16	NM_007056	1.68332	5.46729	-0.606502	0.0912545
XAB2	NM_020196	1.00046	8.88844	-0.252592	0.0912152
MZF1	NM_003422	1.72641	5.18547	-0.49911	0.0908246
TRIM28	NM_005762	1.2437	7.58089	-0.272221	0.0906461
SFRS17A	NM_005088	2.74924	4.71839e-05	-0.701875	0.0904834
MECP2	NM_004992	2.1129	3.08538	-0.417611	0.0897729
MED15	NM_001003891	1.29018	7.08642	-0.304848	0.0889334
MBD1	NM_002384	1.25342	7.26906	-0.33925	0.0889211
ZNF33A	NM_006954	0.839401	9.24031	-0.28109	0.0882218
REXO4	NM_020385	2.25815	2.0624	-0.551428	0.0878448
TRIM25	NM_005082	2.04391	3.09511	0.541398	0.0875661
GATAD2A	NM_017660	0.890072	8.79319	-0.230983	0.0869574
DNMT1	NM_001379	1.8254	4.08605	-0.450908	0.0868729
FOXJ2	NM_018416	0.732096	9.53103	-0.223136	0.0865967
BPTF	NM_182641	1.2844	6.66186	-0.309099	0.0859591
ANKS3	NM_133450	1.30956	6.35186	-0.74183	0.0847539
CHD1	NM_001270	1.12344	7.21688	-0.421856	0.0843009
ARID3B	NM_006465	1.65834	4.48551	-0.442557	0.0839941
SNAPC4	NM_003086	2.52457	0.00464177	-0.655188	0.0831192
SRF	NM_003131	1.66645	4.06675	0.389563	0.0815149
SIN3B	NM_015260	2.07824	1.84818	-0.722947	0.0805188
CBX6	NM_014292	2.17331	1.28853	0.483579	0.0799778
TAF1C	NM_005679	1.50589	4.60795	-0.600675	0.0797795
TAF6	NM_139315	0.474754	9.77375	-0.156971	0.0797188
DNAJC2	NM_014377	0.882202	7.29036	-0.321852	0.0768433
ETV6	NM_001987	2.12956	0.990187	0.42555	0.0765815
KLF2	NM_016270	2.01091	1.54642	-0.639068	0.076324
NR2C1	NM_003297	0.962787	6.77793	-0.443775	0.0761351
FOXH1	NM_003923	1.04498	6.35415	-0.580151	0.0760612
HMBOX1	NM_001135726	2.30304	4.05982e-14	-0.752289	0.0757977
UBE2K	NM_005339	1.8845	1.95334	0.481122	0.0748321
EZH1	NM_001991	1.69677	2.59359	-0.562487	0.0728521
FOXO4	NM_005938	1.93041	1.17228	-0.500618	0.071221
ILF3	NM_012218	1.03156	5.67793	-0.304517	0.0711851
CIC	NM_015125	0.54634	8.07693	-0.152002	0.0709475
HDAC8	NM_001166419	0.93966	6.10289	0.470925	0.0709472
BRCA1	NM_007299	1.33023	4.12884	0.688371	0.0708565
ESR2	NM_001040275	0.167911	9.94524	0.139258	0.0707445
C19orf2	NM_003796	1.16704	4.9048	-0.297208	0.070574
BRWD1	NM_033656	1.11095	5.12805	-0.407435	0.0701921
MMS19	NM_022362	0.778911	6.74289	-0.269103	0.0698536
ASCC3	NM_006828	1.12187	4.88216	0.290821	0.068939
XRCC6	NM_001469	1.45464	3.20369	0.311211	0.0688841
SUPT16H	NM_007192	1.23084	4.28494	0.296292	0.0686091
SP140	NM_001005176	1.00567	5.37083	0.416728	0.0683192
SNRPD1	NM_006938	1.11119	4.33998	0.389699	0.0650319
MAFG	NM_002359	1.75336	0.778122	0.556118	0.0628094
APEX1	NM_080648	0.764183	5.68133	-0.234504	0.0624074
PARP1	NM_001618	1.41262	2.32048	0.338376	0.0617091
RGS14	NM_006480	1.5659	1.53307	-0.436605	0.0615905
PAPOLA	NM_032632	0.883839	4.9048	-0.241228	0.0612533
TAF1	NM_004606	1.74938	0.560172	-0.408298	0.0612492
SSBP4	NM_032627	1.2635	2.98219	0.345705	0.0611408
ESRRA	NM_004451	1.22365	3.09511	0.423921	0.0605697
CBFA2T2	NM_005093	1.31437	2.56788	-0.37165	0.0600979
ELK1	NM_005229	1.66325	0.70841	0.437492	0.0593864
CTR9	NM_014633	1.43819	1.71483	0.440318	0.0585792
ZNF335	NM_022095	1.44546	1.59189	-0.481414	0.0580123
MXI1	NM_001008541	1.0768	3.35345	-0.35581	0.0574307
TRIP11	NM_004239	1.62669	0.492924	-0.56589	0.05677
ZNF7	NM_003416	0.773243	4.56913	-0.38715	0.0554121
E2F3	NM_001949	1.13339	2.74977	0.327659	0.0553342
TIAL1	NM_001033925	1.11156	2.83684	-0.351362	0.0551868
ZFPM1	NM_153813	1.20818	2.28382	-0.325826	0.0547402
LZTR1	NM_006767	1.36977	1.4269	-0.519125	0.0544392
SIRT7	NM_016538	1.02238	3.16831	-0.371995	0.0544255
SAFB	NM_002967	0.645661	4.79547	-0.178505	0.0526974
SFRS14	NM_001017392	0.920593	3.35345	-0.510383	0.0522896
XRCC3	NM_001100118	0.917721	3.32987	-0.469816	0.0520404
TCEA1	NM_201437	0.864938	3.50036	0.297862	0.0514213
ASB6	NM_017873	0.6933	4.35224	-0.236907	0.0513587
SERTAD3	NM_203344	1.07477	2.32048	0.547166	0.0505899
RBAK	NM_021163	0.761807	3.6665	-0.304568	0.0491166
HIPK2	NM_001113239	1.05079	2.0624	-0.529574	0.0481082
HCFC1	NM_005334	0.751763	3.45148	-0.163009	0.0473759
CXXC1	NM_001101654	1.17932	1.28853	-0.420006	0.0472635
ZFX	NM_003410	1.21804	0.92204	-0.34318	0.0461347
NONO	NM_001145409	1.38906	0.0538037	-0.240818	0.0460697
FUS	NM_004960	0.98644	2.0624	-0.313675	0.0459904
SMARCD2	NM_001098426	1.0857	1.54642	0.298431	0.0458737
EP300	NM_001429	0.851902	2.56788	-0.224396	0.0448773
TCEA2	NM_003195	0.883477	2.32048	-0.355467	0.0442941
L3MBTL	NM_015478	1.12189	0.971706	-0.638766	0.0432959
WHSC1	NM_133334	0.551115	3.68804	-0.251939	0.0423235
EHMT1	NM_001145527	0.845187	2.03969	-0.279944	0.0411926
SMARCC2	NM_003075	1.03108	0.979722	-0.317947	0.0403597
ZNF83	NM_001105551	0.891013	1.54642	-0.527565	0.039466
MGA	NM_001164273	0.896526	1.28853	-0.265211	0.0379563
HDAC10	NM_001159286	0.670824	1.80438	-0.217839	0.0339108
ZMYM2	NM_003453	0.567955	2.15858	-0.226434	0.0328479
CBX5	NM_012117	0.531951	2.06371	-0.183067	0.0310408
RFX7	NM_022841	0.638351	1.28853	-0.217388	0.0294592
RFWD2	NM_022457	0.754636	0.584961	0.283452	0.0286726
HNRNPK	NM_002140	0.710369	0.584961	0.194283	0.0272157
SMARCA4	NM_001128845	0.459903	1.54642	-0.120215	0.0252773
ASXL1	NM_015338	0.6601	0.492924	-0.244795	0.0249577
MKL1	NM_020831	0.383281	1.28853	-0.118778	0.0210644
ZNF384	NM_133476	0.415926	0.952759	-0.13408	0.0199369
EWSR1	NM_001163287	0.191173	0.697925	-0.0582912	0.0108687
