## Supplementary material for "Conserved human effector Treg signature is reflected in transcriptomic and epigenetic landscape": Sub Table 4

### Sheet: RNA-seq
Table S5. Quality control data RNA-seq samples
Sample ID	Raw reads (#)	GC (%)	Mapped reads (%)	> Q20 (%)	> Q30 (%)
adult PB Treg 1	12447408	49	74.9691	97.1441	95.4838
adult PB Treg 2	11613982	48.5	72.9576	97.1201	95.3193
adult PB Treg 3	12774283	49	73.2729	97.0664	95.3271
adult PB Treg 4	10120647	49	72.7544	96.9646	95.1804
child PB Treg 1	11942226	48	70.861	97.2678	95.7091
child PB Treg 2	12161377	46	76.2254	96.9462	95.1642
child PB Treg 3	11899725	48	74.912	97.0529	95.349
aJIA PB Treg 1	11289833	48	71.0314	97.0339	95.2813
aJIA PB Treg 2	11865307	49	65.4879	97.1474	95.5479
aJIA PB Treg 3	12628553	49	61.6417	97.174	95.6336
rJIA PB Treg 1	12092422	49	74.0404	97.1739	95.537
rJIA PB Treg 2	11340552	48	72.6475	96.9409	95.0584
rJIA PB Treg 3	10861231	48	72.2356	96.9441	95.165
rJIA PB Treg 4	12383436	48	75.1422	97.0227	95.1005
JIA SF Treg 1	14885894	49	76.6246	97.2136	95.6142
JIA SF Treg 2	21023117	49	75.3698	97.1897	95.5552
JIA SF Treg 3	11583818	49	63.2858	97.0999	95.4629
JIA SF Treg 4	12413146	49	74.415	97.1548	95.457
JIA SF Teff 1	12678082	49	73.7107	97.1508	95.5113
JIA SF Teff 2	12534683	50	67.8242	97.0947	95.4793
JIA SF Teff 3	13346193	49	70.8799	97.1155	95.1367
Raw reads (#): number of total reads
Mapped reads (%): percentage of clean bases mapped to the reference genome
> Q20 (%): percentage of bases with a Phred quality score > 20
> Q30 (%): percentage of bases with a Phred quality score > 30

### Sheet: H3K27ac ChIP-seq
Table S5. Quality control data H3K27ac ChIP-seq samples
Sample ID	Raw reads (#)	Mapped reads (%)	Peaks called (#)
PB Treg 1	17314880	74.9725	55519
PB Treg 2	9982870	74.995	50941
PB Treg 3	23282682	73.075	76573
SF Treg 1	11703191	76.1425	42695
SF Treg 2	16982284	76.5175	47079
SF Treg 3	17974573	76.7975	48027
Raw reads (#): number of total reads
Mapped reads (%): percentage of clean bases mapped to the reference genome
Peaks called (#): number of peaks called with an FDR < 0.05

### Sheet: H3K4me1 ChIP-seq
Table S5. Quality control data H3K4me1 ChIP-seq samples
Sample ID	Raw reads (#)	Mapped reads (%)	Peaks called (#)
PB Treg 1	68837821	84.0103	5526
PB Treg 2	59317309	86.1899	7665
PB Treg 3	41033751	86.2584	12537
SF Treg 1	50555067	87.5896	17170
SF Treg 2	54678376	85.9192	13810
SF Treg 3	53170500	88.1986	9963
Raw reads (#): number of total reads
Mapped reads (%): percentage of clean bases mapped to the reference genome
Peaks called (#): number of peaks called with an FDR < 0.05
